# Genomic analysis reveals HDAC1 regulates clinically relevant transcriptional programs in pancreatic cancer

**DOI:** 10.1101/2022.09.06.506214

**Authors:** Carter A. Wright, Emily R. Gordon, Sara J. Cooper

**Affiliations:** The University of Alabama in Huntsville, Huntsville, AL, 35899, USA; HudsonAlpha Institute for Biotechnology, Huntsville, AL, 35806, USA

## Abstract

Novel strategies are needed to combat multidrug resistance in pancreatic ductal adenocarcinoma (PDAC). We applied genomic approaches to understand mechanisms of resistance in order to better inform treatment and precision medicine. Altered function of chromatin remodeling complexes contribute to chemoresistance. Our study generates and analyzes genomic and biochemical data from PDAC cells overexpressing *HDAC1*, a histone deacetylase involved in several chromatin remodeling complexes. We characterized the impact of overexpression on drug response, gene expression, HDAC1 binding, and chromatin structure using RNA-sequencing and ChIP-sequencing for HDAC1 and H3K27 acetylation. Integrative genomic analysis shows that *HDAC1* overexpression promotes activation of key resistance pathways including epithelial to mesenchymal transition, cell cycle, and apoptosis through global chromatin remodeling. Target genes are similarly altered in patient tissues and show correlation with patient survival. We also demonstrate that direct targets of HDAC1 that also show altered chromatin are enriched near genes associated with altered GTPase activity. HDAC1 target genes identified using *in vitro* methods and observed in patient tissues were used to develop a clinically relevant nine-transcript signature associated with patient prognosis. Integration of multiple genomic and biochemical data types enables understanding of multidrug resistance and tumorigenesis in PDAC, a disease in desperate need of novel treatment strategies.
