## Supplementary Table 8 for "Genomic analysis reveals HDAC1 regulates clinically relevant transcriptional programs in pancreatic cancer"

### Sheet: Sheet1
Supplementary Table 8. Coefficient values for variables selected in the LASSO model.
(Intercept)	ACAT1	DEPDC1B	PDIA3	PHLDB2	PRNP	PSAP	SMARCA1	TMEM41B	VASP
-0.0589371	-0.0766082	0.183614	0.0790414	-0.156211	-0.112048	-0.0843738	-0.0558937	0.204078	0.249313
