## Supplementary Table 7 for "Genomic analysis reveals HDAC1 regulates clinically relevant transcriptional programs in pancreatic cancer"

### Sheet: Sheet1
Supplementary Table 7. Comparison of GTPase activity between cell lines. P-values were calculated using an unpaired parametric t-test.
Cell Lines Compared	P-value
MP2_HDAC1_OE vs. MP2_NTC	p<0.01
MP2_HDAC1_OE vs. MP2	0.0016
MP2_HDAC1_OE vs. HDAC1_KD	p<0.0001
MP2_HDAC1_OE vs. KD_Control	0.0049
MP2_HDAC1_OE vs. MP2_HDAC1_OE + Rom	0.0002
MP2 vs. MP2_NTC	0.1783
MP2 vs. HDAC1_KD	p<0.0001
MP2_NTC vs. MP2_NTC + Rom	p<0.0001
MP2_NTC vs. HDAC1_KD	p<0.0001
