## Supplementary Table 6 for "Genomic analysis reveals HDAC1 regulates clinically relevant transcriptional programs in pancreatic cancer"

### Sheet: Supplementary_Table_5_MCR
Supplementary Table 6. DESeq2 output of the 71 genes that modulate GTPase activity in the cell lines resistant (n = 7) and sensitive (n = 7) to gemcitabine.
Gene	baseMean	log2FoldChange	lfcSE	stat	pvalue	padj
CHD5	2630.61	5.59932	1.07512	5.20809	1.91e-07	5.03e-05
SMARCA2	4430.52	-2.09161	0.54999	-3.803	0.000142956	0.00784242
RGS4	154.141	-3.31454	0.932773	-3.55342	0.000380252	0.0159892
ATP13A3	12894.2	1.3687	0.435011	3.14637	0.00165313	0.0431887
RAB6A	10564.7	-0.91292	0.29495	-3.09517	0.001967	0.0481523
HMOX1	747.766	1.81324	0.601619	3.01394	0.0025788	0.0566465
ARHGAP5	9234.12	0.728337	0.254856	2.85783	0.00426545	0.077522
TUBB2B	2540.35	1.10269	0.401655	2.74537	0.00604424	0.095204
RAC1	18741.9	0.612917	0.231895	2.64308	0.00821568	0.114951
RAP2B	3168.05	1.14665	0.467692	2.45171	0.0142179	0.155995
RGS20	257.957	1.40159	0.573691	2.44312	0.014561	0.158031
TRIO	27605.8	1.00853	0.415828	2.42536	0.015293	0.162038
SRC	11136.5	-0.668069	0.311301	-2.14605	0.0318689	0.237715
NGEF	8902.72	-1.57719	0.751577	-2.0985	0.035861	0.251484
CDKN1A	4679.68	1.3024	0.636703	2.04554	0.0408019	0.268844
ARHGAP26	10717.1	-1.13619	0.564179	-2.01388	0.0440223	0.278128
CHD9	6176.29	-0.651216	0.326041	-1.99734	0.0457883	0.284086
ARL4C	16475.4	-1.24158	0.63406	-1.95814	0.0502136	0.297982
RAB27B	2118.17	1.51603	0.778404	1.94761	0.0514615	0.30168
NET1	16801.3	-0.917357	0.498625	-1.83978	0.0658013	0.343022
AGAP3	13109.6	0.518143	0.287111	1.80468	0.0711249	0.356049
RALB	5159.03	-0.703115	0.39502	-1.77995	0.0750847	0.366265
EIF4A3	6080.07	0.670682	0.381757	1.75683	0.0789465	0.375589
ATL3	6845.66	0.586917	0.354424	1.65597	0.0977269	0.413259
RECQL4	22715.4	1.03808	0.669663	1.55016	0.121104	0.457077
RALGPS2	2874.76	0.812013	0.528355	1.53687	0.124325	0.462728
RAB35	5227.69	-0.336396	0.22115	-1.52112	0.128229	0.468814
ITGB1	120723	-0.657242	0.44534	-1.47582	0.139992	0.486842
EIF4A2	131170	0.549226	0.386721	1.42021	0.155546	0.509776
GNA12	9472.25	0.549866	0.415461	1.32351	0.185667	0.550898
RAD1	2176.49	0.431891	0.333118	1.29651	0.194801	0.562144
RAB31	3164.49	-0.964074	0.77881	-1.23788	0.21576	0.586568
OGT	36209.1	0.626379	0.530663	1.18037	0.237853	0.609988
HSPA8	251937	-0.52328	0.470809	-1.11145	0.266375	0.63674
NUCB2	4906.07	-0.583563	0.52633	-1.10874	0.267542	0.637555
MYO1E	14717.4	0.441765	0.399175	1.1067	0.268425	0.638234
RAB18	2645.18	-0.236706	0.214387	-1.10411	0.269546	0.638979
GNAS	148410	-0.358798	0.337716	-1.06243	0.288043	0.654561
ABCA3	14063.1	-0.830636	0.794677	-1.04525	0.295908	0.661604
RAD50	11377.5	0.391477	0.378787	1.0335	0.301369	0.665911
DNMBP	7793.32	-0.522517	0.52137	-1.0022	0.316247	0.677615
ARL1	3515.12	-0.239203	0.244371	-0.978854	0.327652	0.685297
ENTPD6	13734.3	-0.322501	0.333606	-0.966712	0.333688	0.690222
ARHGEF12	20903.6	-0.459577	0.509626	-0.901792	0.367167	0.71654
F2R	5215.95	-0.508294	0.578261	-0.879004	0.379399	0.726719
NCKAP1	21863.1	0.258292	0.343727	0.751447	0.452384	0.776166
PSD3	3539.21	0.430745	0.589965	0.73012	0.465317	0.781676
SPRY1	2859.72	-0.359594	0.49645	-0.724332	0.468862	0.782894
ROBO1	3046.42	0.799479	1.19629	0.6683	0.503942	0.804183
CDC42EP3	5040.76	-0.420106	0.659785	-0.636732	0.524299	0.816724
ATP2C1	16331.5	-0.21536	0.344926	-0.624366	0.532387	0.821597
ARHGEF2	16010.4	-0.31155	0.519194	-0.600066	0.548463	0.83137
ATP6V1H	3151.95	-0.118608	0.220396	-0.538161	0.590466	0.852824
ARHGEF11	12545.8	0.144231	0.281804	0.511814	0.608781	0.862194
PSMC2	7474.2	0.161441	0.339027	0.476189	0.63394	0.873225
CHD7	8011.96	0.179294	0.415957	0.43104	0.666439	0.886314
RTN4R	1262.31	-0.196436	0.480608	-0.408724	0.682742	0.894522
RRAS	5803.89	0.147046	0.424933	0.346044	0.72931	0.914437
HK2	5958.75	0.182412	0.532006	0.342876	0.731692	0.915252
ARHGAP21	8233.55	0.116731	0.361987	0.322472	0.747095	0.921203
DOCK11	215.67	-0.274073	0.877877	-0.3122	0.754889	0.923275
PFN2	7346.27	0.153125	0.573932	0.266799	0.789624	0.934872
COL1A2	9.95322	-0.366137	1.56364	-0.234157	0.814863	0.943751
MAPRE2	1302.99	0.0971424	0.518593	0.187319	0.851411	0.956753
INF2	57726.7	0.0563781	0.424488	0.132814	0.89434	0.969262
PIF1	1247.22	0.099991	0.757817	0.131946	0.895027	0.969484
SH3BP1	7906.31	-0.0564722	0.441462	-0.127921	0.898212	0.970235
ARF6	7513.78	-0.0354278	0.356474	-0.099384	0.920833	0.977903
CCDC88A	10255.9	0.014052	0.390526	0.0359821	0.971297	0.991826
RAN	27962.2	0.00348397	0.381809	0.00912491	0.992719	0.997917
KRAS	2680.17	0.00108389	0.361574	0.0029977	0.997608	0.99928
