## Supplementary Table 3 for "Genomic analysis reveals HDAC1 regulates clinically relevant transcriptional programs in pancreatic cancer"

### Sheet: Sheet1
Supplementary Table 3. Gene Set Enrichment Analysis of 1,040 DEG.
Term	P-value	Adjusted P-value	Combined Score	Genes
cadherin binding (GO:0045296)	3.52547e-22	2.66173e-19	244.556	ITGB1;CTNND1;PTPRJ;FNBP1L;RPL6;GOLGA2;GOLGA3;SLK;BSG;UNC45A;ANXA1;ANXA2;IST1;SWAP70;AHSA1;ATXN2L;TBC1D2;PKM;CTTN;EEF1D;FSCN1;PKP2;EXOC3;TAGLN2;ITGA6;MAPRE1;PHLDB2;DBN1;VCL;EPHA2;MACF1;AHNAK;SRC;CAPG;SLC3A2;IQGAP1;EGFR;CORO1B;RTN4;PDLIM1;LIMA1;SNX2;MICALL1;EIF4H;FLNA;FLNB;CCT8;PDLIM5;EPS15;SPTBN1;ZC3H15;VASP;HSPA8;NIBAN2;RDX;PRDX6;KTN1;PPP1CA;EHD1;RPS26;DLG1;DIAPH3;EIF2S3;ESYT2;RAN;PICALM
RNA binding (GO:0003723)	1.7493e-13	6.6036e-11	62.7046	EIF4A2;TCERG1;RPL30;EIF4A3;GPATCH4;NUCKS1;NOC2L;RPL6;IFIT3;ALKBH8;THG1L;HERC5;LGALS3;RPS14;FBL;PSMD4;RPL18A;RPS18;MTREX;UBAP2L;RPL39;RPS13;PDIA3;SUPT16H;RPS9;RPS7;PRPF4B;SRRM1;ATXN2L;ILF3;PSPC1;DKC1;CLNS1A;NCL;PRPF3;XRN2;FSCN1;SBDS;NHP2;GEMIN5;SRSF5;SREK1;MACF1;CSTF3;RTN4;ERI1;UBC;LTA4H;N4BP1;SPTBN1;ZC3H15;BTF3;HSPA8;JUN;RPL41;ALYREF;RDX;EIF2AK2;LARP7;PRRC2C;LARP6;DHFR;RPS26;EIF2S3;AGO1;SPATS2L;F…
actin binding (GO:0003779)	5.2629e-06	0.0013245	37.0443	ITGB1;MACF1;IQGAP2;EPS8;PDLIM1;LIMA1;PDLIM2;TMSB4X;COTL1;FLNB;PDLIM5;TMSB10;PDLIM7;GSN;TPM2;TPM1;RDX;CORO2B;CCDC88A;MAP1A;KCNMA1;FSCN1;VCL;DBN1;PFN2
mRNA 5'-UTR binding (GO:0048027)	2.5457e-05	0.00480501	91.3766	RPS14;RPL41;RPS7;NCL;IGF2BP3;IGF2BP2;RPS13;LARP6
muscle alpha-actinin binding (GO:0051371)	6.50009e-05	0.00981514	117.801	PDLIM1;PDLIM2;PALLD;PDLIM5;MYPN;PDLIM7
double-stranded DNA binding (GO:0003690)	8.4886e-05	0.0106815	16.8067	BHLHE41;CGAS;PSIP1;NUCKS1;AHR;NR3C1;ELK3;SOX8;SOX9;TEAD1;PITX1;EOMES;TERF2;SREBF2;KLF16;MSH6;HOXB9;PAX8;MSH2;ELF3;ELF4;RBMS1;HOXB8;HOXB7;ATF3;CREB5;NFAT5;ZNF274;CEBPD;SATB1;SRF;SHOX2;BARX2;EGFR;NPAS2;PURA;GBX2;IFI16;HES1;E2F4;NKX2-5;ZBTB18;TFAP2A;JUN;XBP1;IRX3;NR2F1;MEIS3;KLF3;SMAD5;MEIS2;KLF2;FOSL1;KLF6;RAD50;LHX1;BHLHE40
protein homodimerization activity (GO:0042803)	0.000154886	0.014462	15.4957	TOP2A;CSF1;LDB1;BHLHE41;DPY30;HSPB1;ECE1;AHR;EEA1;STK10;SLK;PAXX;CHEK2;RBPMS2;AKT1;GYG1;TRIM21;PSPH;STARD3NL;TPM2;TPM1;NOG;DNTTIP1;TERF2;MSH6;QTRT1;ALDH3A2;ANO1;MSH2;DPYD;TKT;ATF3;CAMK2D;TSG101;SRF;SRM;SNX2;PDGFC;PSAP;HMOX1;FLNA;DROSHA;HES1;CAV2;STAT3;NR2F2;NUDT21;MLXIPL;CCDC88A;CENPF;XPNPEP1;BHLHE40;BAX;BMPR1A;FGFR1
GDP binding (GO:0019003)	0.000155296	0.014462	35.1893	NRAS;RAB31;RAP2B;RALB;RRAS;RAB35;RAB18;RRAS2;RAB27B;KRAS;RAN;ARF6
protein kinase binding (GO:0019901)	0.000172394	0.014462	16.1284	ITGB1;PPP1R15A;TOP2A;CDKN1A;PRR7;PRKCSH;MVP;HSPB1;PTPRJ;IQGAP1;WDR45;NR3C1;HDAC9;ACTB;PPP1CB;GOLGA2;CCNB1;CHEK2;RICTOR;SOX9;RAC1;MAP2K7;PDLIM5;TRIM21;HNRNPA0;DUSP5;DUSP3;RPS7;PARP1;DUSP1;CAV2;CAV1;STAT3;DUSP7;MAD2L2;CCDC88A;IBTK;DLG1;MSH2;WNK1;CENPJ;EEF1A2;PKP2;ADAM9;MAPRE1;BCAR1
DNA-binding transcription factor binding (GO:0140297)	0.000217528	0.0159218	20.328	BBS2;EOMES;RERE;TCERG1;JUN;TLE2;LDB1;HDAC1;SRF;STAT3;BHLHE41;HSPB1;CHD4;NOC2L;HDAC9;MAD2L2;PURA;ZNF703;BHLHE40;HES1;PTMA;PITX1;EIF4E;TAF1
sequence-specific DNA binding (GO:0043565)	0.000233919	0.0159218	14.2095	BHLHE41;CTCF;AHR;NR3C1;ELK3;SOX8;SOX9;TEAD1;PITX1;EOMES;PRMT1;TERF2;SREBF2;KLF16;HOXB9;PAX8;ELF3;ELF4;NCL;ERF;POT1;HOXB8;HOXB7;ATF3;CREB5;PIF1;NFAT5;ZNF274;FOXC1;CBFB;CEBPD;SATB1;SRF;SHOX2;FOXK2;BARX2;NPAS2;GBX2;HES1;E2F4;NKX2-5;ZBTB18;TFAP2A;JUN;XBP1;STN1;IRX3;NR2F1;NR2F2;MEIS3;KLF3;SMAD5;MEIS2;KLF2;FOSL1;KLF6;LHX1;BHLHE40;TAF1
cell-cell adhesion mediator activity (GO:0098632)	0.000253062	0.0159218	41.4649	PDLIM1;ROBO3;ANXA1;ANXA2;PALLD;BSG;PDLIM5;MYPN;PPP1CA
protease binding (GO:0002020)	0.000402319	0.0231847	22.5853	ITGB1;PRNP;CSTB;ECM1;ANXA2;AMFR;SERPINE1;SERPINB9;SRI;COL1A2;BIN1;PSAP;UBC;CARD16;TIMP1;LDLR
oxidized DNA binding (GO:0032356)	0.000429914	0.0231847	141.839	MSH6;RECQL4;MSH2;XRCC1
purine ribonucleoside triphosphate binding (GO:0035639)	0.000566978	0.0262926	13.5756	PIF1;RALB;ATL3;PRAG1;HSPA4L;EIF4A3;ARL1;AK6;THG1L;NRAS;TUBA1A;NUAK2;RRAS;ANXA6;PIM1;AKT1;MTREX;RAC1;RAB6A;TGM2;ABCF1;HSPA8;PNPLA8;HSPA4;RRAS2;RAB27B;CDK11B;MSH6;ARL4C;TUBB2B;RAB31;CDK6;RAP2B;MSH2;WNK1;STK17A;RAB35;KRAS;RAN;ARF6;BMPR1A
DNA binding (GO:0003677)	0.000585375	0.0262926	11.9002	TOP2A;APP;EHF;PSIP1;CGAS;CHD4;NUCKS1;CTCF;AHR;ETS1;RPL6;OASL;SOX8;SOX9;TEAD1;HMGN1;EOMES;RFC3;APLP2;DNTTIP1;MSH6;ILF3;MSH2;PAX8;ERF;MCM3;RBMS1;ZNF274;FOXC1;TSG101;CBFB;SATB1;SRRT;FOXK2;PDS5B;BARX2;EGFR;NPAS2;PURA;BCLAF1;IFI16;POLR2D;HES1;E2F4;NKX2-5;ZBTB18;TFAP2A;JUN;XBP1;STN1;CNBP;STAT3;NR2F1;NR2F2;SMARCA1;MEIS3;SMARCA2;MEIS2;KLF2;MLXIPL;RAD50;ERCC1;RAD1;TAF1
kinase binding (GO:0019900)	0.00059202	0.0262926	13.4643	PPP1R15A;CDKN1A;SP100;SRC;WWC1;MVP;HSPB1;PTPRJ;IQGAP1;WDR45;NR3C1;EGFR;ACTB;TTC28;PPP1CB;GOLGA2;CCNB1;CHEK2;FLNA;RICTOR;RAC1;MAP2K7;TRIM21;PDE8A;HNRNPA0;DUSP3;GSN;RPS7;PARP1;CAV2;CAV1;STAT3;IBTK;DLG1;MSH2;WNK1;CENPJ;EEF1A2;CARD16;MAPRE1;BCAR1
GTP binding (GO:0005525)	0.00086198	0.0330392	16.2661	RALB;ATL3;ARL1;RRAS2;RAB27B;THG1L;ARL4C;TUBB2B;NRAS;RAB31;TUBA1A;RAP2B;RRAS;RAB35;ANXA6;KRAS;RAC1;RAB6A;RAN;TGM2;ARF6
GTPase activity (GO:0003924)	0.000905428	0.0330392	15.4093	RALB;ATL3;ARL1;RRAS2;RAB27B;AGAP3;SEPTIN8;SEPTIN10;NRAS;IFT22;RAP2B;RAB31;RRAS;GNB2;EEF1A2;RAB35;GNA12;GNAS;RAB18;KRAS;RAC1;RAB6A;RAN
phosphatidylinositol bisphosphate binding (GO:1902936)	0.00113309	0.0330392	20.0113	SVIL;GSN;ANXA2;PLEKHA5;CGAS;CAPG;WDR45;SNX3;SDCBP;SNX18;RAB35;PFN2;PICALM
alpha-actinin binding (GO:0051393)	0.00116854	0.0330392	41.2303	PDLIM1;PDLIM2;PALLD;PDLIM5;MYPN;PDLIM7
oxidized purine DNA binding (GO:0032357)	0.00118588	0.0330392	82.1739	MSH6;RECQL4;MSH2;POT1
sequence-specific single stranded DNA binding (GO:0098847)	0.00129539	0.0330392	182.33	RAD50;STN1;POT1
fructokinase activity (GO:0008865)	0.00129539	0.0330392	182.33	HKDC1;HK2;HK1
glucokinase activity (GO:0004340)	0.00129539	0.0330392	182.33	HKDC1;HK2;HK1
hexokinase activity (GO:0004396)	0.00129539	0.0330392	182.33	HKDC1;HK2;HK1
mannokinase activity (GO:0019158)	0.00129539	0.0330392	182.33	HKDC1;HK2;HK1
telomeric DNA binding (GO:0042162)	0.00130919	0.0330392	32.7587	PIF1;PURA;STN1;RAD50;NCL;POT1;TERF2
mRNA binding (GO:0003729)	0.00130987	0.0330392	13.4459	FYTTD1;CSTF3;EIF4A3;RPS14;C1QBP;RBPMS2;IGF2BP3;IGF2BP2;RPS13;N4BP1;HNRNPA0;RPL41;RPS7;CNBP;HNRNPAB;LARP6;DHFR;RPS26;NUDT21;PKM;NCL;NOVA2;GEMIN5;RBMS1;SRSF5;CPEB4
ATPase binding (GO:0051117)	0.00131281	0.0330392	21.6212	FBL;PPP3CA;GABARAPL2;USP25;RALB;SRC;CAV1;RDX;ATP1B1;EGFR;NKD2
nucleoside-triphosphatase activity (GO:0017111)	0.00138871	0.0338217	13.0712	RALB;ATL3;ARL1;AGAP3;KIF15;SEPTIN10;NRAS;RRAS;GNA12;RAC1;RAB6A;TOR3A;ABCA3;RRAS2;RAB27B;SEPTIN8;IFT22;RAP2B;RAB31;KIF2A;GNB2;EEF1A2;RAB35;GNAS;RAB18;KRAS;RAN
guanyl ribonucleotide binding (GO:0032561)	0.00182124	0.0418194	13.326	RALB;ATL3;ARL1;RRAS2;RAB27B;THG1L;ARL4C;TUBB2B;NRAS;TUBA1A;RAP2B;RAB31;RRAS;RAB35;ANXA6;RAB18;KRAS;RAC1;RAB6A;RAN;ARF6;TGM2
cadherin binding involved in cell-cell adhesion (GO:0098641)	0.00182787	0.0418194	44.39	PDLIM1;ANXA1;ANXA2;PDLIM5;PPP1CA
protein heterodimerization activity (GO:0046982)	0.00191829	0.0425972	13.7219	ITGB1;TOP2A;XBP1;TPM2;TPM1;BHLHE41;AHR;SRI;ATP1B1;QTRT1;SDCBP;MLXIPL;TUBB2B;SNX2;TCOF1;BHLHE40;BAX;ATF3;RAN;TAF1
protein kinase C binding (GO:0005080)	0.00201486	0.0434634	24.609	TOP2A;CCDC88A;PRKCSH;PKP2;HSPB1;ADAM9;PDLIM5;HDAC9
phosphatase binding (GO:0019902)	0.00237265	0.0485274	15.5535	MVP;PXN;STAT3;IQGAP1;PIK3R1;TRPC4AP;EGFR;SNX3;LGALS3;DLG1;KIF3A;WNK1;NEK2;MAP2K7
chromo shadow domain binding (GO:0070087)	0.00249057	0.0485274	109.597	NIPBL;SP100;CHAF1A
primary miRNA binding (GO:0070878)	0.00249057	0.0485274	109.597	SRF;STAT3;DROSHA
single-stranded telomeric DNA binding (GO:0043047)	0.00257099	0.0485274	54.5461	RAD50;STN1;POT1;TERF2
MAP kinase phosphatase activity (GO:0033549)	0.00257099	0.0485274	54.5461	DUSP5;DUSP3;DUSP1;DUSP7
sequence-specific double-stranded DNA binding (GO:1990837)	0.00355026	0.0653767	8.59261	BHLHE41;CTCF;AHR;NR3C1;ETS1;ELK3;CREB3L2;SOX8;SOX9;TEAD1;PITX1;EOMES;SREBF2;KLF16;HOXB9;PAX8;ELF3;PSPC1;ELF4;MCM3;HOXB8;HOXB7;ATF3;CREB5;NFAT5;ZNF274;FOXC1;CEBPD;SRF;SHOX2;FOXK2;BARX2;NPAS2;GBX2;HES1;E2F4;NKX2-5;ZBTB18;TFAP2A;JUN;XBP1;IRX3;STAT3;NR2F1;MEIS3;KLF3;SMARCA2;SMAD5;MEIS2;KLF2;FOSL1;KLF6;LHX1;BHLHE40
DEAD/H-box RNA helicase binding (GO:0017151)	0.00419036	0.0735749	75.0604	DROSHA;POT1;SMAD5
patched binding (GO:0005113)	0.00419036	0.0735749	75.0604	CCNB1;SHH;CAV1
protein tyrosine/serine/threonine phosphatase activity (GO:0008138)	0.00472599	0.0804832	28.8246	DUSP5;MTMR2;DUSP3;DUSP1;DUSP7
RNA polymerase II-specific DNA-binding transcription factor binding (GO:0061629)	0.00487068	0.0804832	10.8872	EOMES;BBS2;RERE;TCERG1;JUN;LDB1;HDAC1;ANXA4;STAT3;BHLHE41;HSPB1;CHD4;ACTB;MAD2L2;BHLHE40;NRIP1;HES1;PITX1;TAF1
metal ion binding (GO:0046872)	0.00490361	0.0804832	8.47497	TOP2A;PIF1;MT1M;FOXK2;MT1X;IQGAP1;SRI;THG1L;CALB2;PPP3CA;SHH;MT2A;NUAK2;PCLO;ANXA6;ANXA7;MAP2K7;PSPH;TGM2;ARSA;PRNP;ANXA1;GSN;ANXA2;S100A2;SYT1;ANXA4;EML1;MSH6;RCN1;MT1A;MSH2;PPA2;RP2;PITPNM2;ESYT2;TKT;NUCB2;RAN;ADGRL3;MT1E
phosphatidylinositol-4,5-bisphosphate binding (GO:0005546)	0.00531621	0.0853987	14.7801	SDCBP;SVIL;SNX18;GSN;ANXA2;RAB35;CGAS;CAPG;PFN2;PICALM
nucleosomal DNA binding (GO:0031492)	0.00645392	0.101515	20.5202	SMARCD2;SMARCC2;HDAC1;CHD4;ACTB;GATAD2B
