## Supplementary Table 2 for "Genomic analysis reveals HDAC1 regulates clinically relevant transcriptional programs in pancreatic cancer"

### Sheet: Sheet1
Supplementary Table 2. Gene set enrichment analysis of 322 DEG list.
Term	Description	pvalue	p.adjust	qvalue	geneID
GO:0045296	cadherin binding	1.15394e-08	6.01204e-06	5.36887e-06	DHX29/GOLGA2/FLNA/SNX2/CAPG/LIMA1/SLK/CTTN/ITGA6/PDLIM1/EHD1/KRT18/VASP/EIF2S3/FLNB/IDH1/EPHA2/PPP1CA/CORO1B/ANXA2/CTNND1/TWF2
GO:0051098	regulation of binding	7.87202e-08	0.000295988	0.000256545	NUCKS1/ARRB2/LRPAP1/NSD1/GOLGA2/PLAUR/SP100/SRI/ACTB/CAPRIN2/HES1/ID1/LGALS3/PPP3CA/AKT1/RALB/ARF6/TAF10/PPP1CA/JUN/CTNNBIP1/PHLDA2/ANXA2
GO:0050839	cell adhesion molecule binding	1.24291e-06	0.000323778	0.00028914	DHX29/GOLGA2/FLNA/SNX2/CD9/CAPG/LIMA1/SLK/CTTN/ITGA6/PDLIM1/EHD1/KRT18/VASP/EIF2S3/FLNB/IDH1/EPHA2/ADAM9/PPP1CA/CORO1B/ANXA2/CTNND1/TWF2
GO:0007173	epidermal growth factor receptor signaling pathway	2.72022e-07	0.000348668	0.000302205	DUSP3/PIK3R1/PLAUR/BCAR1/TSG101/HBEGF/SOX9/PTPN12/AKT1/SH3KBP1/ARF4/AFAP1L2
GO:0038127	ERBB signaling pathway	2.78193e-07	0.000348668	0.000302205	DUSP3/PIK3R1/PLAUR/MVP/BCAR1/TSG101/HBEGF/SOX9/PTPN12/AKT1/SH3KBP1/ARF4/AFAP1L2
GO:0051100	negative regulation of binding	2.54717e-06	0.00239434	0.00207527	ARRB2/LRPAP1/GOLGA2/SP100/SRI/ACTB/ID1/PPP3CA/AKT1/RALB/PPP1CA/JUN/CTNNBIP1
GO:0007265	Ras protein signal transduction	1.44958e-05	0.00766359	0.00664235	TRIO/RALGDS/ROBO1/F2R/NGEF/ARHGAP5/DNMBP/ARHGEF2/RRAS/KRAS/RAC1/RALB/ARF6/NET1/JUN/FGD6/RAP2B/NRAS
GO:0043393	regulation of protein binding	1.48525e-05	0.00766359	0.00664235	ARRB2/LRPAP1/GOLGA2/ACTB/CAPRIN2/ID1/LGALS3/AKT1/RALB/ARF6/PPP1CA/CTNNBIP1/PHLDA2/ANXA2
GO:0051651	maintenance of location in cell	1.51467e-05	0.00766359	0.00664235	SP100/SRI/ARHGAP21/FLNB/AKT1/HK2/INSIG1/TWF2
GO:0010821	regulation of mitochondrion organization	1.84902e-05	0.00766359	0.00664235	NMT1/ARRB2/ARIH2/PLAUR/CASP8/VPS35/CTTN/AKT1/HK2/LMNA/SMURF1/SREBF2/INF2
GO:0010631	epithelial cell migration	2.01421e-05	0.00766359	0.00664235	FGFR1/CYP1B1/PTPRG/AMOTL1/ROBO1/BCAR1/SP100/FERMT1/HBEGF/SOX9/ID1/DNAJA4/AKT1/EPHA2/ARF6/ADAM9/CORO1B/JUN
GO:0097191	extrinsic apoptotic signaling pathway	2.17661e-05	0.00766359	0.00664235	FGFR1/PIK3R1/CASP8/SP100/CTTN/ITGA6/KRT18/ARHGEF2/TNFRSF10B/LGALS3/AKT1/LMNA/KRT8/PPP1CA
GO:0090132	epithelium migration	2.24201e-05	0.00766359	0.00664235	FGFR1/CYP1B1/PTPRG/AMOTL1/ROBO1/BCAR1/SP100/FERMT1/HBEGF/SOX9/ID1/DNAJA4/AKT1/EPHA2/ARF6/ADAM9/CORO1B/JUN
GO:0034330	cell junction organization	2.54441e-05	0.00797247	0.00691007	DUSP3/F2R/FLNA/CD9/SLK/ACTB/CTTN/ITGA6/VASP/ITGB4/RAC1/EPHA2/FBLIM1/ARF6/ZNF703/CTNND1
GO:0090130	tissue migration	2.76774e-05	0.00800515	0.00693839	FGFR1/CYP1B1/PTPRG/AMOTL1/ROBO1/BCAR1/SP100/FERMT1/HBEGF/SOX9/ID1/DNAJA4/AKT1/EPHA2/ARF6/ADAM9/CORO1B/JUN
GO:0043254	regulation of protein complex assembly	3.30735e-05	0.0088826	0.00769891	BCLAF1/NAV3/CAPG/EIF2AK2/VPS35/CTTN/TRIOBP/ARHGEF2/VASP/ARPC1B/RAC1/RALB/FBLIM1/ARF6/CORO1B/FOSL1/JUN/CTNNBIP1/INSIG1/TWF2
GO:0032091	negative regulation of protein binding	3.97625e-05	0.00996713	0.00863892	ARRB2/LRPAP1/GOLGA2/ACTB/ID1/AKT1/RALB/PPP1CA/CTNNBIP1
GO:0060706	cell differentiation involved in embryonic placenta development	4.31386e-05	0.0101376	0.00878666	EOMES/CASP8/AKT1/SPINT2/KRT8
GO:0042058	regulation of epidermal growth factor receptor signaling pathway	4.70014e-05	0.0103956	0.00901029	DUSP3/PLAUR/TSG101/HBEGF/PTPN12/AKT1/SH3KBP1/AFAP1L2
GO:0034109	homotypic cell-cell adhesion	5.11971e-05	0.0106945	0.00926938	MYL9/FLNA/CD9/PIK3CB/ACTB/MYL12A/RAP2B/ZNF703
GO:0070527	platelet aggregation	5.77109e-05	0.0113138	0.00980617	MYL9/FLNA/CD9/PIK3CB/ACTB/MYL12A/RAP2B
GO:2001236	regulation of extrinsic apoptotic signaling pathway	6.018e-05	0.0113138	0.00980617	FGFR1/CASP8/SP100/CTTN/ITGA6/ARHGEF2/TNFRSF10B/LGALS3/AKT1/LMNA/PPP1CA
GO:1901184	regulation of ERBB signaling pathway	8.34629e-05	0.0144019	0.0124827	DUSP3/PLAUR/TSG101/HBEGF/PTPN12/AKT1/SH3KBP1/AFAP1L2
GO:0001892	embryonic placenta development	9.02019e-05	0.0144019	0.0124827	EOMES/CASP8/HES1/AKT1/ADM/SPINT2/KRT8/PHLDA2
GO:0045185	maintenance of protein location	9.02019e-05	0.0144019	0.0124827	FLNA/SP100/SRI/FLNB/AKT1/HK2/INSIG1/TWF2
GO:1902903	regulation of supramolecular fiber organization	9.19268e-05	0.0144019	0.0124827	NAV3/PIK3R1/FLNA/CAPG/LIMA1/CTTN/TRIOBP/ARHGEF2/VASP/ID1/LDLR/ARPC1B/RAC1/ARF6/CORO1B/TWF2
GO:0034329	cell junction assembly	9.89917e-05	0.0148883	0.0129043	DUSP3/FLNA/CD9/SLK/ACTB/CTTN/ITGA6/VASP/ITGB4/RAC1/EPHA2/FBLIM1/ZNF703
GO:0072073	kidney epithelium development	0.000111106	0.015613	0.0135324	CRLF1/FGFR1/GDF11/HES1/SOX9/PAX8/MYO1E/IRX3/CTNNBIP1/HOXB7
GO:0110053	regulation of actin filament organization	0.000112114	0.015613	0.0135324	PIK3R1/FLNA/CAPG/LIMA1/CTTN/TRIOBP/VASP/ID1/ARPC1B/RAC1/ARF6/CORO1B/TWF2
GO:0001667	ameboidal-type cell migration	0.000117902	0.0157196	0.0136248	FGFR1/AKAP12/CYP1B1/PTPRG/AMOTL1/ROBO1/BCAR1/SP100/FERMT1/HBEGF/SOX9/ID1/DNAJA4/AKT1/EPHA2/ARF6/ADAM9/CORO1B/JUN
GO:0022604	regulation of cell morphogenesis	0.000121241	0.0157196	0.0136248	PLEKHO1/METRN/ROBO1/FLNA/NGEF/CTTN/TRIOBP/DNMBP/CAPRIN2/ID1/RAC1/PPP3CA/SH3KBP1/FBLIM1/CORO1B/FGD6/TRAK1/SMURF1/TWF2
GO:0007015	actin filament organization	0.000128272	0.0160768	0.0139344	PIK3R1/FLNA/TMSB10/CAPG/LIMA1/BCAR1/CTTN/TRIOBP/ARHGEF2/VASP/ID1/ARPC1B/RAC1/ARF6/CORO1B/TWF2
GO:0003924	GTPase activity	0.000125094	0.0170763	0.0152495	RAB27B/ARHGAP5/RRAS/EIF2S3/KRAS/RAC1/RALB/ARF6/ARF4/GTPBP2/GNG5/RAP2B/NRAS
GO:0098641	cadherin binding involved in cell-cell adhesion	0.000131104	0.0170763	0.0152495	PDLIM1/KRT18/PPP1CA/ANXA2
GO:0005525	GTP binding	0.000268146	0.0195137	0.0174261	EEF1A2/ANXA6/RAB27B/ARHGAP5/EHD1/RRAS/EIF2S3/KRAS/RAC1/RALB/ARF6/ARF4/GTPBP2/RAP2B/NRAS
GO:0000978	RNA polymerase II proximal promoter sequence-specific DNA binding	0.000310833	0.0195137	0.0174261	MLXIPL/NR3C1/MEIS2/NSD1/NFE2L3/EED/ACTB/ELF4/HES1/SOX9/PAX8/BHLHE40/EHF/FOSL1/JUN/SREBF2/E2F4/HOXB7
GO:0032550	purine ribonucleoside binding	0.000315262	0.0195137	0.0174261	EEF1A2/ANXA6/RAB27B/ARHGAP5/EHD1/RRAS/EIF2S3/KRAS/RAC1/RALB/ARF6/ARF4/GTPBP2/RAP2B/NRAS
GO:0001883	purine nucleoside binding	0.000346822	0.0195137	0.0174261	EEF1A2/ANXA6/RAB27B/ARHGAP5/EHD1/RRAS/EIF2S3/KRAS/RAC1/RALB/ARF6/ARF4/GTPBP2/RAP2B/NRAS
GO:0032549	ribonucleoside binding	0.000357929	0.0195137	0.0174261	EEF1A2/ANXA6/RAB27B/ARHGAP5/EHD1/RRAS/EIF2S3/KRAS/RAC1/RALB/ARF6/ARF4/GTPBP2/RAP2B/NRAS
GO:0005522	profilin binding	0.000451395	0.0195137	0.0174261	PCLO/CTTN/VASP
GO:0001882	nucleoside binding	0.000458331	0.0195137	0.0174261	EEF1A2/ANXA6/RAB27B/ARHGAP5/EHD1/RRAS/EIF2S3/KRAS/RAC1/RALB/ARF6/ARF4/GTPBP2/RAP2B/NRAS
GO:0019001	guanyl nucleotide binding	0.000486905	0.0195137	0.0174261	EEF1A2/ANXA6/RAB27B/ARHGAP5/EHD1/RRAS/EIF2S3/KRAS/RAC1/RALB/ARF6/ARF4/GTPBP2/RAP2B/NRAS
GO:0032561	guanyl ribonucleotide binding	0.000486905	0.0195137	0.0174261	EEF1A2/ANXA6/RAB27B/ARHGAP5/EHD1/RRAS/EIF2S3/KRAS/RAC1/RALB/ARF6/ARF4/GTPBP2/RAP2B/NRAS
GO:0000987	proximal promoter sequence-specific DNA binding	0.00055139	0.0196974	0.0175901	MLXIPL/NR3C1/MEIS2/NSD1/NFE2L3/EED/ACTB/ELF4/HES1/SOX9/PAX8/BHLHE40/EHF/FOSL1/JUN/SREBF2/E2F4/HOXB7
GO:0003779	actin binding	0.000567102	0.0196974	0.0175901	PALLD/MAP1A/FLNA/CAPG/LIMA1/TRIOBP/FERMT1/COTL1/VASP/ARPC1B/FLNB/MYO1E/CORO1B/INF2/ARPC1A/TWF2
GO:1903076	regulation of protein localization to plasma membrane	0.000186026	0.0225631	0.0195564	PIK3R1/ACTB/TMEM59/VAMP8/LGALS3/AKT1/EPHA2/ARF6
GO:0072659	protein localization to plasma membrane	0.000210522	0.0240927	0.0208821	PIK3R1/FLNA/VPS35/ACTB/KRT18/TMEM59/VAMP8/LGALS3/AKT1/EPHA2/ATP1B1/ARF6/SMURF1
GO:0001657	ureteric bud development	0.00022727	0.0240927	0.0208821	CRLF1/FGFR1/GDF11/HES1/SOX9/PAX8/CTNNBIP1/HOXB7
GO:0072163	mesonephric epithelium development	0.000242577	0.0240927	0.0208821	CRLF1/FGFR1/GDF11/HES1/SOX9/PAX8/CTNNBIP1/HOXB7
GO:0072164	mesonephric tubule development	0.000242577	0.0240927	0.0208821	CRLF1/FGFR1/GDF11/HES1/SOX9/PAX8/CTNNBIP1/HOXB7
GO:0032507	maintenance of protein location in cell	0.000243668	0.0240927	0.0208821	SP100/FLNB/AKT1/HK2/INSIG1/TWF2
GO:1901880	negative regulation of protein depolymerization	0.000243668	0.0240927	0.0208821	NAV3/CAPG/LIMA1/TRIOBP/ARHGEF2/TWF2
GO:0032535	regulation of cellular component size	0.000243879	0.0240927	0.0208821	CAPG/LIMA1/CTTN/PPP1R15A/TRIOBP/VASP/ARPC1B/RAC1/AKT1/TMEM123/ARF6/PPP1CA/CORO1B/E2F4/TWF2
GO:0048568	embryonic organ development	0.000256205	0.0240927	0.0208821	FGFR1/EOMES/RBPMS2/RYR2/CASP8/TRIOBP/HES1/HOXB8/SOX9/PAX8/AKT1/EPHA2/ADM/SPINT2/KRT8/PHLDA2/INSIG1/HOXB7
GO:0008637	apoptotic mitochondrial changes	0.000256305	0.0240927	0.0208821	NMT1/ARRB2/PLAUR/CASP8/VPS35/AKT1/HK2/LMNA/JUN
GO:0043433	negative regulation of DNA-binding transcription factor activity	0.000271039	0.0248562	0.0215439	CYP1B1/ARRB2/EOMES/FLNA/SP100/SRI/ID1/TRIM21/BHLHE40/CTNNBIP1/ANXA4
GO:0097581	lamellipodium organization	0.000278731	0.0249531	0.0216279	PLEKHO1/SNX2/CTTN/RAC1/EPHA2/CORO1B/TWF2
GO:0005544	calcium-dependent phospholipid binding	0.000851996	0.0261112	0.0233178	PCLO/ANXA6/ANXA2/ANXA4
GO:0043236	laminin binding	0.000851996	0.0261112	0.0233178	ITGA6/LGALS3/ECM1/ADAM9
GO:0001823	mesonephros development	0.000312492	0.0273249	0.0236836	CRLF1/FGFR1/GDF11/HES1/SOX9/PAX8/CTNNBIP1/HOXB7
GO:0051546	keratinocyte migration	0.000329295	0.0280597	0.0243205	FERMT1/HBEGF/ARF6/ADAM9
GO:0035023	regulation of Rho protein signal transduction	0.000335821	0.0280597	0.0243205	TRIO/ROBO1/F2R/NGEF/DNMBP/ARHGEF2/RAC1/NET1/FGD6
GO:0090066	regulation of anatomical structure size	0.000378799	0.0301702	0.0261498	F2R/CAPG/LIMA1/CTTN/PPP1R15A/TRIOBP/HMGCR/VASP/ARPC1B/RAC1/AKT1/ADM/TMEM123/ARF6/PPP1CA/CORO1B/E2F4/TWF2
GO:2001237	negative regulation of extrinsic apoptotic signaling pathway	0.000398045	0.0301702	0.0261498	CASP8/CTTN/ITGA6/ARHGEF2/TNFRSF10B/LGALS3/AKT1/LMNA
GO:0044359	modulation of molecular function in other organism	0.000405529	0.0301702	0.0261498	NUCKS1/CASP8/ANXA2
GO:0052205	modulation of molecular function in other organism involved in symbiotic interaction	0.000405529	0.0301702	0.0261498	NUCKS1/CASP8/ANXA2
GO:0007266	Rho protein signal transduction	0.000409224	0.0301702	0.0261498	TRIO/ROBO1/F2R/NGEF/ARHGAP5/DNMBP/ARHGEF2/RAC1/NET1/FGD6
GO:0030168	platelet activation	0.000409224	0.0301702	0.0261498	MYL9/ARRB2/PIK3R1/F2R/FLNA/CD9/PIK3CB/ACTB/MYL12A/RAP2B
GO:0051056	regulation of small GTPase mediated signal transduction	0.000436933	0.0315936	0.0273835	FAM13B/TRIO/ROBO1/F2R/NGEF/ARHGAP5/DNMBP/ARHGAP21/ARHGEF2/ARAP3/KRAS/RAC1/ARF6/NET1/FGD6
GO:0032970	regulation of actin filament-based process	0.000505518	0.0354588	0.0307336	PIK3R1/FLNA/RYR2/CAPG/LIMA1/SRI/CTTN/TRIOBP/VASP/ID1/ARPC1B/RAC1/ARF6/CORO1B/TWF2
GO:0071364	cellular response to epidermal growth factor stimulus	0.000509249	0.0354588	0.0307336	DUSP3/SOX9/ID1/PTPN12/AKT1
GO:0017048	Rho GTPase binding	0.00124299	0.0359777	0.0321288	TRIO/FLNA/NGEF/TRIOBP/DNMBP/ARHGEF2/NET1/FGD6/INF2
GO:2001233	regulation of apoptotic signaling pathway	0.000547029	0.0373969	0.0324134	BCLAF1/FGFR1/MEIS3/NMT1/ARRB2/PLAUR/CASP8/SP100/CTTN/ITGA6/ARHGEF2/TNFRSF10B/LGALS3/AKT1/LMNA/PPP1CA/SIAH1
GO:0007612	learning	0.000583768	0.0391959	0.0339727	MEIS2/MAP1A/COMT/HMGCR/KRAS/ARF4/RIN1/FOSL1/JUN
GO:0001701	in utero embryonic development	0.000616879	0.0406924	0.0352698	FGFR1/NMT1/EOMES/CASP8/HES1/KLF2/AKT1/ADM/MYO1E/CAPN2/SPINT2/TM4SF1/KRT8/FOSL1/PHLDA2
GO:0008154	actin polymerization or depolymerization	0.000632404	0.0409972	0.035534	CAPG/LIMA1/CTTN/TRIOBP/VASP/ARPC1B/RAC1/ARF6/CORO1B/TWF2
GO:1904375	regulation of protein localization to cell periphery	0.000661073	0.0421294	0.0365153	PIK3R1/ACTB/TMEM59/VAMP8/LGALS3/AKT1/EPHA2/ARF6
GO:0030879	mammary gland development	0.000704646	0.0428395	0.0371308	ROBO1/CAPN1/ARHGAP5/SOX9/AKT1/EPHA2/HK2/HOXB9/ZNF703
GO:0097284	hepatocyte apoptotic process	0.000726582	0.0428395	0.0371308	KRT18/ARF6/KRT8
GO:0002064	epithelial cell development	0.000737494	0.0428395	0.0371308	FGFR1/PALLD/FLNA/TRIOBP/SOX9/ID1/FLNB/EPHA2/MYO1E/SPINT2/E2F4
GO:0001890	placenta development	0.000737855	0.0428395	0.0371308	EOMES/CASP8/HES1/AKT1/ADM/SPINT2/KRT8/FOSL1/PHLDA2
GO:0008064	regulation of actin polymerization or depolymerization	0.000737855	0.0428395	0.0371308	CAPG/LIMA1/CTTN/TRIOBP/VASP/ARPC1B/ARF6/CORO1B/TWF2
GO:0060711	labyrinthine layer development	0.000771662	0.0428395	0.0371308	CASP8/HES1/AKT1/ADM/SPINT2
GO:0070849	response to epidermal growth factor	0.000771662	0.0428395	0.0371308	DUSP3/SOX9/ID1/PTPN12/AKT1
GO:0030832	regulation of actin filament length	0.000772329	0.0428395	0.0371308	CAPG/LIMA1/CTTN/TRIOBP/VASP/ARPC1B/ARF6/CORO1B/TWF2
GO:1902904	negative regulation of supramolecular fiber organization	0.000774757	0.0428395	0.0371308	NAV3/CAPG/LIMA1/TRIOBP/ARHGEF2/LDLR/CORO1B/TWF2
GO:0043242	negative regulation of protein complex disassembly	0.000802846	0.0436834	0.0378622	NAV3/CAPG/LIMA1/TRIOBP/ARHGEF2/TWF2
GO:1990778	protein localization to cell periphery	0.000821138	0.0436834	0.0378622	PIK3R1/FLNA/VPS35/ACTB/KRT18/TMEM59/VAMP8/LGALS3/AKT1/EPHA2/ATP1B1/ARF6/SMURF1
GO:0051258	protein polymerization	0.000824873	0.0436834	0.0378622	NAV3/MAP7D3/GOLGA2/CAPG/CTTN/TRIOBP/VASP/ARPC1B/RAC1/ARF6/CORO1B/TWF2
GO:1901879	regulation of protein depolymerization	0.000864635	0.0445527	0.0386156	NAV3/CAPG/LIMA1/TRIOBP/ARHGEF2/TWF2
GO:0030041	actin filament polymerization	0.000883707	0.0445527	0.0386156	CAPG/CTTN/TRIOBP/VASP/ARPC1B/RAC1/ARF6/CORO1B/TWF2
GO:0010506	regulation of autophagy	0.000888683	0.0445527	0.0386156	EEF1A2/GOLGA2/ATP6V0E2/CAPN1/PIK3CB/VPS35/CTTN/TMEM59/TRIM21/AKT1/RALB/HK2/SMURF1/SREBF2
GO:0071496	cellular response to external stimulus	0.000888683	0.0445527	0.0386156	NUAK2/EIF2AK2/CASP8/ITGA6/COMT/TNFRSF10B/SOX9/RAC1/AKT1/RALB/FOSL1/JUN/WDR45/SREBF2
GO:0051549	positive regulation of keratinocyte migration	0.000933779	0.0452274	0.0392004	HBEGF/ARF6/ADAM9
GO:0072173	metanephric tubule morphogenesis	0.000933779	0.0452274	0.0392004	HES1/SOX9/PAX8
GO:1905475	regulation of protein localization to membrane	0.000947852	0.0452274	0.0392004	NMT1/PIK3R1/CASP8/ACTB/TMEM59/VAMP8/LGALS3/AKT1/EPHA2/ARF6
GO:0010822	positive regulation of mitochondrion organization	0.000950256	0.0452274	0.0392004	NMT1/ARIH2/PLAUR/CASP8/VPS35/HK2/SMURF1/SREBF2
GO:2000171	negative regulation of dendrite development	0.000981931	0.0461507	0.0400008	NGEF/ID1/PPP3CA/ARF6
GO:0010632	regulation of epithelial cell migration	0.00104487	0.0485025	0.0420392	FGFR1/PTPRG/AMOTL1/BCAR1/SP100/HBEGF/SOX9/DNAJA4/AKT1/EPHA2/ARF6/ADAM9/JUN
GO:0098632	cell-cell adhesion mediator activity	0.00184208	0.0489112	0.0436786	PDLIM1/KRT18/PPP1CA/ANXA2
GO:0017016	Ras GTPase binding	0.00187759	0.0489112	0.0436786	TRIO/TNPO2/KIF3A/FLNA/NGEF/TRIOBP/DNMBP/EHD1/ARHGEF2/RAC1/NET1/RIN1/FGD6/INF2
GO:0042692	muscle cell differentiation	0.0010844	0.049636	0.0430216	PLEKHO1/ARRB2/RBPMS2/CD9/BARX2/EHD1/HES1/SOX9/KRAS/PPP3CA/AKT1/ADM/LMNA/CAPN2/KRT8
GO:0051235	maintenance of location	0.00110814	0.049636	0.0430216	F2R/FLNA/RYR2/SP100/SRI/ARHGAP21/EHD1/FLNB/AKT1/HK2/INSIG1/SREBF2/TWF2
GO:0061614	pri-miRNA transcription by RNA polymerase II	0.00112378	0.049636	0.0430216	NR3C1/SOX9/FOSL1/JUN/SREBF2
GO:0032271	regulation of protein polymerization	0.00114833	0.049636	0.0430216	NAV3/CAPG/CTTN/TRIOBP/VASP/ARPC1B/RAC1/ARF6/CORO1B/TWF2
GO:0043558	regulation of translational initiation in response to stress	0.0011749	0.049636	0.0430216	EIF2AK2/PPP1R15A/PPP1CA
GO:0051016	barbed-end actin filament capping	0.0011749	0.049636	0.0430216	CAPG/TRIOBP/TWF2
GO:0060049	regulation of protein glycosylation	0.0011749	0.049636	0.0430216	POMT2/GOLGA2/TMEM59
GO:0060712	spongiotrophoblast layer development	0.0011749	0.049636	0.0430216	AKT1/ADM/PHLDA2
